# A cytochrome P450 from juvenile mustard leaf beetles hydroxylates geraniol, a key step in iridoid biosynthesis

**DOI:** 10.1101/634485

**Authors:** Nanxia Fu, Zhi-ling Yang, Yannick Pauchet, Christian Paetz, Wolfgang Brandt, Wilhelm Boland, Antje Burse

## Abstract

Juveniles of the leaf beetle *Phaedon cochleariae* synthesize iridoid via the mevalonate pathway to repel predators. The normal terpenoid biosynthesis is integrated into the dedicated defensive pathway by the ω-hydroxylation of geraniol to 8-hydroxygeraniol. Here we identify and characterize the geraniol 8-hydroxylase as a P450 monooxygenase using integrated transcriptomic and proteomic analyses. In the fat body, 73 individual cytochrome P450s were identified. The double stranded RNA (dsRNA)-mediated knock down of *CYP6BH5* led to a significant reduction of 8-hydroxygeraniol-glucoside in the hemolymph and, later, of the chrysomelidial in the defensive secretion. Heterologously expressed CYP6BH5 converted geraniol to 8-hydroxygeraniol. In addition to geraniol, CYP6BH5 also catalyzes other monoterpenols, such as nerol and citronellol, into the corresponding α, ω-dihydroxy compounds.

**Highlights:**

- The geraniol 8-hydroxylase in *Phaedon cochleariae* was identified as a cytochrome P450 CYP6BH5.
- RNA interference emphasized the importance of CYP6BH5 in iridoid biosynthesis.
- *In vitro* enzyme assays showed that recombinant CYP6BH5 is a substrate promiscuous enzyme, converting the ω-hydroxylation of geraniol, nerol, citronellol but not linalool.
- Homology modeling suggested the -OH group of the substrate plays an important role in coordinating the substrates with the enzyme’s catalytic cavity.
