## Supplementary Tables for "A cytochrome P450 from juvenile mustard leaf beetles hydroxylates geraniol, a key step in iridoid biosynthesis"

### Sheet: S1_proteome summary
Table S1 CYPs identified via Nano-UPLC-MSE in the fat body of Phaedon cochleariae.
Cytochrome P450 number	protein.Accession	protein.score	protein.falsePositiveRate	protein.avgMass	protein.MatchedProducts	protein.matchedPeptides	protein.digestPeps	protein.seqCover…	protein.MatchedPeptideIntenSum	protein.top3MatchedPeptideIntenSum	protein.MatchedProductIntenSum	CYP families
1	Pc C12641_cytochrome_full_fwd_frame_2	24065.9	0	70102.8	538	47	40	67.05	1667884	360112	1556501	CYP4
2	Pc C725_antisense_cytochrome_full_fwd_frame_2	8415.26	0	64495	318	32	44	43.17	940524	286051	540922	CYP6
3	Pc C585_antisense_cytochrome_full_fwd_frame_0	60618.5	0	48200.2	386	31	37	60.05	1856535	435570	1518334	CYP6
4	Pc C7558_antisense_cytochrome_full_fwd_frame_2	24075.4	0	129555	472	30	71	29.01	1476513	378295	1593601	CYP4
5	Pc C28218_antisense_cytochrome_full_fwd_frame_2	24412.1	0	129346	472	30	72	28.93	1477033	413493	1599893	CYP4
6	Pc C7614_antisense_cytochrome_full_fwd_frame_0	24405.1	0	85180.9	471	29	51	40.97	1475915	0	1599846	CYP4
7	Pc C9737_cytochrome_full_fwd_frame_2	7070.65	0	50783.5	294	28	37	50.23	730795	216479	334176	CYP347
8	Pc C7050_antisense_cytochrome_full_fwd_frame_1	5411.74	0	71468.3	201	27	57	43.09	258978	84263	127010	CYP6
9	Pc C13486_cytochrome_full_fwd_frame_0	15721.9	0	54543.3	208	26	39	47.75	461426	109656	250564	CYP347
10	Pc C480_cytochrome_full_fwd_frame_2	16648	0	40879.1	363	25	29	51.85	791985	238764	631688	CYP347
11	Pc C16689_cytochrome_full_fwd_frame_1	9243.88	0	55377.2	194	24	43	43.19	427522	130354	199527	CYP6
12	Pc C7758_antisense_cytochrome_full_fwd_frame_1	33805.5	0	47012.2	297	21	33	45.81	1070232	245236	769149	CYP6
13	Pc C19973_antisense_cytochrome_full_fwd_frame_0	1520.66	0	55130.6	143	20	38	34.91	262167	108702	160861	CYP345
14	Pc C9962_cytochrome_full_fwd_frame_0	46012.1	0	31625	210	19	25	54.38	1050264	6142.77	853014	CYP6
15	Pc C1035_antisense_cytochrome_full_fwd_frame_2	791.969	0.55	164907	96	19	109	15.72	95572	34826	34228	CYP6
16	Pc C8587_cytochrome_full_fwd_frame_1	2738.58	0	137333	124	18	83	15.75	195110	92384	85063	CYP6
17	Pc C7107_antisense_cytochrome_full_rev_frame_2	2666.18	0	154250	117	16	95	12.36	139728	58196	57238	CYP4
18	Pc C6858_cytochrome_full_fwd_frame_0	385.442	1.15	100368	60	15	67	17.62	73288	33182	24307	CYP9
20	Pc C13917_cytochrome_full_fwd_frame_1	990.172	0.36	64636.7	63	14	37	30.71	59858	31848	24510	CYP306
19	Pc C9961_cytochrome_full_fwd_frame_2	26666.8	0	25339.9	137	14	20	44.29	760496	0	666121	CYP6
21	Pc C726_cytochrome_full_fwd_frame_0	1683.15	0	86745.2	78	13	53	21.82	98026	61754	34040	CYP4
24	Pc C7613_antisense_cytochrome_full_fwd_frame_2	13323.8	0	57739.9	245	12	31	27.9	838197	0	888419	CYP4
22	Pc C14505_cytochrome_full_fwd_frame_0	2932.85	0	73159.3	110	12	46	12.32	370805	0	153806	CYP6
23	Pc C12140_cytochrome_full_fwd_frame_2	3860.21	0	40930.4	96	12	26	31.23	204991	0	105638	CYP6
25	Pc C8099_cytochrome_full_fwd_frame_2	1126.78	0.38	100101	55	11	62	10.69	64767	42413	17517	CYP4
26	Pc C15475_antisense_cytochrome_full_fwd_frame_0	27939	0	23962.6	124	11	18	53.4	415482	209296	292050	CYP6
27	Pc C7191_cytochrome_full_fwd_frame_0	2019.39	0	28888.5	65	11	20	43.09	84204	45019	32947	CYP6
28	Pc C9963_cytochrome_full_fwd_frame_0	15404.6	0	15333.4	83	10	12	54.89	491876	17212	489231	CYP6
34	Pc C7613_antisense_cytochrome_full_fwd_frame_1	8553.01	0	58752.2	123	9	34	22.13	389335	0	422566	CYP4
32	Pc C1505_cytochrome_full_fwd_frame_2	10316.7	0	30586.4	63	9	20	38.08	180791	37247.7	65151	CYP6
33	Pc C12837_antisense_cytochrome_full_fwd_frame_0	20781.3	0	12755.4	91	9	13	56.76	618604	0	577096	CYP6
29	Pc C4102_cytochrome_full_fwd_frame_0	1330.67	0	58905.5	61	9	43	18.13	81918	48806	22996	CYP9
30	Pc C8175_antisense_cytochrome_full_fwd_frame_2	413.405	1.24	75817.8	34	9	48	16.9	25596	14752	8689	CYP9
31	Pc C9220_cytochrome_full_fwd_frame_0	2495.92	0	32316.1	42	9	23	37.86	29724	13757	8908	CYP9
36	Pc C2962_antisense_cytochrome_full_fwd_frame_0	1018.57	0.36	71084.7	46	8	49	14.17	60961	15423.1	26385	CYP347
35	Pc C103_antisense_cytochrome_full_fwd_frame_1	602.467	0.97	43372.7	37	8	28	22.34	25914	16326	7743	CYP349
44	Pc C3044_antisense_cytochrome_full_fwd_frame_2	760.819	1.21	69505.2	55	7	44	12.63	120558	110599	60577	CYP347
37	Pc C3044_antisense_cytochrome_full_fwd_frame_1	686.156	1.45	72597.1	40	7	46	12.03	55108	35684	19085	CYP6
38	Pc C3045_antisense_cytochrome_full_fwd_frame_1	7615.05	0	17521.1	64	7	13	47.65	138113	0	62543	CYP6
41	Pc C9752_cytochrome_full_fwd_frame_0	8457.93	0	19523.7	54	7	14	50.89	145682	5508	79443	CYP6
42	Pc C1285_antisense_cytochrome_full_fwd_frame_0	24387.9	0	19567.7	88	7	14	37.28	234309	4174	119578	CYP6
43	Pc C1540_antisense_cytochrome_full_fwd_frame_2	5139.2	0	46990	50	7	29	15.31	80215	7560.44	44155	CYP6
39	Pc C9219_antisense_cytochrome_full_fwd_frame_0	2068.72	0	38982	34	7	31	18.53	25088	0	7933	CYP9
40	Pc C482_cytochrome_full_fwd_frame_1	27896.3	0	14596.6	80	7	11	66.94	212693	87351.6	134245	CYP9
49	Pc C4902_antisense_cytochrome_full_fwd_frame_0	704.55	0.44	20013.9	21	6	16	24.56	22016	13377	5880	CYP4
45	Pc C28165_cytochrome_full_fwd_frame_0	6544.02	0	14359.6	37	6	8	38.52	100367	23523	68219	CYP6
46	Pc C3044_antisense_cytochrome_full_fwd_frame_0	7231.47	0	73532.1	27	6	46	9.74	64513	27297.2	41511	CYP6
47	Pc C2391_antisense_cytochrome_full_fwd_frame_1	2105.42	0	51961.6	30	6	41	11.14	31469	25629	13379	CYP6
48	Pc C6597_cytochrome_full_fwd_frame_1	4246	0	13186.1	31	6	13	44.74	46322	39624	27756	CYP6
50	Pc C23549_antisense_cytochrome_full_fwd_frame_0	700.503	0.43	12032.9	21	5	10	40.78	16596	0	5807	CYP4
51	Pc C3638_antisense_cytochrome_full_fwd_frame_1	5761.78	0	26057.3	34	5	19	25.44	125848	14447.6	110624	CYP6
56	Pc C12212_cytochrome_full_fwd_frame_1	359.125	1.09	39683.1	17	4	25	14.37	17701	16071	5114	CYP4
52	Pc C22267_antisense_cytochrome_full_fwd_frame_0	2939.29	0	9708.4	17	4	6	36.14	24725	0	8471	CYP6
53	Pc C3043_antisense_cytochrome_full_fwd_frame_0	13963.3	0	12671.4	52	4	8	51.85	112706	0	70424	CYP6
54	Pc C11252_antisense_cytochrome_full_fwd_frame_0	5047.04	0	14579.8	30	4	11	36.89	62970	30738.3	24000	CYP6
55	Pc C10857_cytochrome_full_fwd_frame_1	1215.25	0	26368.1	28	4	20	15.63	21536	9029.38	7229	CYP6
57	Pc C1414_antisense_cytochrome_full_fwd_frame_0	5693.06	0	35021.6	30	3	25	6.73	114882	0	108490	CYP6
59	Pc C3628_antisense_cytochrome_full_fwd_frame_0	918.951	0.71	22339.5	18	3	15	16.15	33164	16805	12922	CYP6
58	Pc C12835_antisense_cytochrome_full_fwd_frame_1	1005.83	0	13776.6	16	3	11	18.18	10586	9478.5	3780	CYP9
60	Pc C14993_antisense_cytochrome_full_fwd_frame_1	810.643	0.4	33927.5	17	2	22	8.36	26518	0	11597	CYP6
61	Pc C2325_cytochrome_full_fwd_frame_2	5693.06	0	23027.1	27	2	14	6.4	112035	0	108307	CYP6
62	Pc C44924_antisense_cytochrome_full_fwd_frame_0	3086.52	0	12401.4	17	2	10	11.32	81920	0	82891	CYP6
63	Pc C1447_cytochrome_full_fwd_frame_2	1631.13	0	33988.6	16	2	27	4.47	94136	0	83587	CYP6
64	Pc C51_antisense_cytochrome_full_fwd_frame_1	750.162	0.96	19955.4	11	2	15	9.3	10589	0	3121	CYP6
65	Pc C29615_antisense_cytochrome_full_fwd_frame_0	4482.8	0	10229.9	18	2	8	29.21	57405	0	37320	CYP6
66	Pc C6790_cytochrome_full_fwd_frame_0	714.475	0.38	20467.3	12	2	11	11.86	21113	0	10359	CYP6
67	Pc C10858_cytochrome_full_fwd_frame_0	750.162	0.96	25772.4	11	2	20	7.24	10589	0	3121	CYP6
70	Pc C19003_antisense_cytochrome_full_fwd_frame_0	3196.38	0	12006.7	11	1	11	8.65	61437	184311	50018	CYP6
71	Pc C12484_cytochrome_full_fwd_frame_0	5345.4	0	12295.2	21	1	9	7.41	103867	0	106777	CYP6
72	Pc C20390_cytochrome_full_fwd_frame_2	926.761	0	11385	6	1	8	9.28	18485	0	10015	CYP6
73	Pc C12939_cytochrome_full_fwd_frame_0	676.976	1.82	13773.7	7	1	8	9.24	6196	0	1804	CYP6
68	Pc C8253_cytochrome_full_fwd_frame_0	2362.9	0	10935.7	14	1	7	20.83	13296	39888	4640	CYP9
69	Pc C2990_antisense_cytochrome_full_fwd_frame_0	1675.4	0	15322.5	13	1	9	8.82	7935	0	2720	CYP9

### Sheet: S2_tissue expressional pattern 
	Table S2 Tissue expression pattern analysis of selected CYPs
	Candidates	Transcriptional level checked by RT-qPCR
		gut	gland	fat body	Malpighian tubules
	Pc C7558	6.03902	491.408	1535.99	127.406
	Pc C725	6.14678	122.269	1427.53	140.907
	Pc C480	13.4965	398.66	1427.04	35.2371
	Pc C7050	16.3227	420.589	786.22	25.2275
	Pc C12641	0.96319	430.776	710.143	11.5855
	Pc C7758	17.6203	78.0207	269.637	73.3017
	Pc C13486	52.5382	54.9633	131.104	22.3904
	Pc C585	73.1193	71.4014	118.098	48.8255
	Pc C16689	144.486	36.9982	93.2587	143.372
	Pc C9737	47.4025	15.6154	56.9556	9.08549
	Note: Candidates C7558,C7614 and C28218 have only one amino acid difference, so we consider them as single nucleotide pplymorphism. PceIF4 and PcEF1a were used for normalizing the transcript abundance.

### Sheet: S3_Primers for cloning  
Table S2 Primers sequences used in this work
Name	Function	Sequence (5'-3')
Pc C7758_Fq	q PCR	TACCAGCTTCTTGCCGAAAG
Pc C7758_Rq		AAACTCCGCCCACTTTCAAC
Pc C725_Fq		GGAGACGTGTTGGAATCGAAAG
Pc C725_Rq		AAACGTTTCTGCCGAGCTTC
Pc C585_Fq		TGCGTTTCGGATTGATGCAG
Pc C585_Rq		TGTTTCAGTGGCTGGACTTG
Pc C13486_Fq		TCACTTTGGACAACGTTGCC
Pc C13486_Rq		ATCAGCCATCTGCCTGAAAC
Pc C12641_Fq		TTGAGGGTTCCACCTTAACGAG
Pc C12641_Rq		GAAGGCTTTGGAACCAGTAGTG
Pc C480-Fq		CACCTTGATGTCGATAGTGAGG
Pc C480-Rq		GTCTAGTTGTGACGCAGATTGC
Pc C7050_Fq		TTCGAACGTCCTTCCAGTACTG
Pc C7050_Rq		TCGTTTTGCCGAGAAACAGG
Pc C16689_Fq		ACATCCGCTGTCATGGTATACG
Pc C16689_Rq		TGCAGATTGTTGCCATTCGG
Pc C9373_Fq		AATTATTGGGAGCGCATGGG
Pc C9373_Rq		TCGGCGTAAATTTCCTCTGC
Pc EF1a_Fq		GGCTTTGGGGTTTTCTTCAGTC
Pc EF1a_Rq		CACATTGCCTGCAAATTCGC
Pc eIF4a_Fq		TTCCTACCACCACATGCATCC
Pc eIF4a_Rq		ACAGTGCCATGCTTGCATTG
Pc C7758 dsRNA F	dsRNA	CCAGTTTGGTTTTACTCGC
Pc C7758 dsRNA R		GTGAAACGAGCCATAATTTC
Pc C7758 dsRNA T7F		TAATACGACTCACTATAGGGAGACCAGTTTGGTTTTACTCGC
Pc C7758 dsRNA T7R		TAATACGACTCACTATAGGGAGAGTGAAACGAGCCATAATTTC
eGFP_fw		TAATACGACTCACTATAGGGAGATGGCTAGTAAGGGA
eGFP_rev		TAATACGACTCACTATAGGGAGATTATTTGTAGAGTTC
PcC725_dsRNA_F		CGAGGAGTATACTACCCGAAACCAG
PcC725_dsRNA_R		ATCGAAGCAGTGCGCATTGATGC
PcC725_dsRNA_T7F		TAATACGACTCACTATAGGGAGACGAGGAGTATACTACCCGAAACCAG
PcC725_dsRNA_T7R		TAATACGACTCACTATAGGGAGAATCGAAGCAGTGCGCATTGATGC
PcC7558_dsRNA_F		GCTTACTGGAAAATATCCAGAAGC
PcC7558_dsRNA_R		CGTACCCACTCTGGTCCTG
PcC7558_dsRNA_T7F		TAATACGACTCACTATAGGGAGAGCTTACTGGAAAATATCCAGAAGC
PcC7558_dsRNA_T7R		TAATACGACTCACTATAGGGAGACGTACCCACTCTGGTCCTG
PcC12641_dsRNA_F		GCATGTAGAATATACGAGGAAATG
PcC12641_dsRNA_R		CTGAATAACGGTTCAAACCTCA
PcC12641_dsRNA_T7F		TAATACGACTCACTATAGGGAGAGCATGTAGAATATACGAGGAAATG
PcC12641_dsRNA_T7R		TAATACGACTCACTATAGGGAGACTGAATAACGGTTCAAACCTCA
PcC480_dsRNA_F		ATGTTTCTGATTCTGTTGGTG
PcC480_dsRNA_R		GAAACAGTTCGAAGTCTTCATCT
PcC480_dsRNA_T7F		TAATACGACTCACTATAGGGAGAATGTTTCTGATTCTGTTGGTG
PcC480_dsRNA_T7R		TAATACGACTCACTATAGGGAGAGAAACAGTTCGAAGTCTTCATCT
PcC7050_dsRNA_F		CATACCAGTCGATCCTGAAATAG
PcC7050_dsRNA_R		CCCTCCTTCTTCCTGTGTT
PcC7050_dsRNA_T7F		TAATACGACTCACTATAGGGAGACATACCAGTCGATCCTGAAATAG
PcC7050_dsRNA_T7R		TAATACGACTCACTATAGGGAGACCCTCCTTCTTCCTGTGTT
Pc C7758_3RACE_F1	3'RACE	TGATGTCGATGTTTTGGAAATTATG
Pc C7758_3RACE_F2		GCCCAGGACAGAGTGAGAGAAGA
Pc C7758_Not I_F	pFastBac Dual clone no tag	TTGCGGCCGCAAATGTTGGTGGAAGCCGC
Pc C7758_Hind III_R		CCAAGCTTGGCTAAATTTTTTCAAACTTCAAATATACACG
CpC573_Not I_F	pFastBac Dual clone no tag	TTGCGGCCGCAAATGGATGAGACAGAAGCGAC
CpC573_Hind III_R		CCAAGCTTGGCTAACTCCACACATCAGCAGA
PcC7758_pc_F	pcDNA3.1 clone	CACCATGGTGGTGGAAGCCG
PcC7758_PC_R+		CTAAATTTTTTCAAACTTCAAATATACACG
PcC7758_PC_R-		AATTTTTTCAAACTTCAAATATACACG
CpC573_pc_F	pcDNA3.1 clone	CACCATGGATGAGACAGAAGCGACC
CpC573_pIB_R(+)		CTAACTCCACACATCAGCAGAATATC
CpC573_pc_R(-)		ACTCCACACATCAGCAGAATATCG
general_SalI_fw	pFastBac Dual clone with tag	ACGCGTCGACGTAGCTCGGATCCAGTACCCTTCACC
general_HindIII_ rv		CCAAGCTTGGTCAATGGTGATGGTGATGATGACC

### Sheet: S4_PcC7758 peptides
Table S4. Peptides identified via Nano-UPLC-MSE from PcC7758 in the fat body of Phaedon cochleariae.(coverage: 45.81% )
	ID	peptides	sequence number
	Pc C7758_antisense	DFNSFVDR	98-105
	Pc C7758_antisense	VDPEYVR	86-92
	Pc C7758_antisense	VGGVFLGMDPQLVLVDPEYVR	72-92
	Pc C7758_antisense	GISIGIISNYFYNEFK	51-66
	Pc C7758_antisense	DNNDPTYETIMEMK	336-349
	Pc C7758_antisense	EEVINCLEK	327-335
	Pc C7758_antisense	VREEVINCLEK	325-335
	Pc C7758_antisense	NVPYLEPTFPIGNNTSFLPK	31-50
	Pc C7758_antisense	DFLDLLIQLK	269-278
	Pc C7758_antisense	VEYR	257-260
	Pc C7758_antisense	ETVEYR	255-260
	Pc C7758_antisense	YGYWK	24-28
	Pc C7758_antisense	AEFR	202-205
	Pc C7758_antisense	NPDAEFR	199-205
	Pc C7758_antisense	FTTDVVGSVIFGVECNCFK	180-198
	Pc C7758_antisense	ECSTNMISTLDESAEK	152-167
	Pc C7758_antisense	SMYDTLK	145-151
	Pc C7758_antisense	FTSVFTSAK	134-142
	Pc C7758_antisense	GQDWK	124-128
	Pc C7758_antisense	NDPVTVTLFSQK	112-123
	Pc C7758_antisense	NSFVDR	100-106
